# A contractile injection system mediates developmentally regulated intra-strain cell death in *Streptomyces coelicolor*

**DOI:** 10.1101/2022.08.10.503483

**Authors:** Maria Vladimirov, Ruo Zhang, Stefanie Mak, Justin R. Nodwell, Alan R. Davidson

## Abstract

Extracellular contractile injection systems (eCIS) are encoded in diverse clades of bacterial species. Although closely related to contractile phage tails, these entities can inject toxic proteins into eukaryotic cells. The roles of eCIS in mediating cytotoxic activities has led to a view of them as defense mechanisms that are not central to normal bacterial lifecycles. Here, we provide evidence that eCIS play an entirely distinct role in *Streptomyces coelicolor* (*Sco*), where they appear to participate in the complex developmental process of this species. In particular, we have shown that *Sco* produces eCIS particles as a part of its normal growth cycle and that strains lacking functional eCIS particles exhibit pronounced alterations in their developmental program. Most intriguingly, eCIS-deficient mutants display significantly reduced levels of cell death and altered morphology during liquid growth. These data suggest that *Sco* eCIS function by inducing intra-strain lethality rather than by attacking foreign species.
