## Supplementary Data for "A contractile injection system mediates developmentally regulated intra-strain cell death in *Streptomyces coelicolor*"

### Sheet: Sheet 1-Summary
Summary of bioinformatically predicted elements in subtype IId Streptomyces eCIS
Species name	eCIS subtype	Put. fibre (Sco4242 homologue)	Put. toxin (SCO4256 homologue)	Leu (TTA) in eCIS
Streptomyces acidiscabies	IId
Streptomyces albus J1074	IId	Yes		Yes				S
Streptomyces ambofaciens ATCC 23877	IId	Yes	Yes	Yes
Streptomyces anulatus	IId	Yes	Yes	Yes
Streptomyces anulatus	IId	Yes	Yes	Yes
Streptomyces bingchenggensis BCW-1	IId	Yes	Yes
Streptomyces bottropensis	IId	Yes
Streptomyces caelestis	IId		Yes
Streptomyces cattleya NRRL DSM 46488 plasmid pSCATT	IId	Yes	Yes	Yes
Streptomyces chattanoogensis	IId		Yes
Streptomyces coelicolor A3(2)	IId	Yes	Yes	Yes
Streptomyces collinus Tu 365	IId	Yes	Yes	Yes
Streptomyces corchorusii	IId	Yes	Yes
Streptomyces cyaneogriseus subsp. Noncyanogenus	IId	Yes	Yes
Streptomyces europaeiscabiei str. NCPPB 4064	IId	Yes	Yes
Streptomyces europaeiscabiei str. NCPPB 4064	IId	Yes	Yes
Streptomyces filamentosus	IId	Yes	Yes
Streptomyces flavogriseus ATCC 33331	IId	Yes	Yes	Yes
Streptomyces fulvissimus DSM 40593	IId	Yes	Yes	Yes
Streptomyces glaucescens	IId		Yes	Yes
Streptomyces globisporus	IId			Yes
Streptomyces griseoflavus	IId	Yes	Yes
Streptomyces griseorubens	IId	Yes	Yes
Streptomyces griseus subsp. griseus NBRC 13350	IId	Yes	Yes	Yes
Streptomyces himastatinicus	IId	Yes	Yes
Streptomyces hygroscopicus subsp. limoneus	IId	Yes	Yes	Yes
Streptomyces leeuwenhoekii	IId	Yes	Yes
Streptomyces lividans 1326	IId	Yes	Yes	Yes
Streptomyces lividans TK24	IId		Yes	Yes
Streptomyces longwoodensis	IId	Yes	Yes
Streptomyces malaysiense	IId	Yes
Streptomyces niveus NCIMB 11891	IId	Yes	Yes	Yes
Streptomyces nodosus	IId	Yes	Yes
Streptomyces olivochromogenes	IId		Yes
Streptomyces parvulus	IId	Yes	Yes	Yes
Streptomyces pratensis ATCC 33331	IId	Yes	Yes	Yes
Streptomyces purpureus	IId	Yes	Yes
Streptomyces rapamycinicus NRRL 5491	IId	Yes
Streptomyces reticuli	IId		Yes	Yes
Streptomyces rubellomurinus	IId	Yes	Yes
Streptomyces scabiei 87.22	IId	Yes	Yes	Yes
Streptomyces silvensis	IId		Yes
Streptomyces sp. 150FB	IId	Yes	Yes
Streptomyces sp. 4F	IId	Yes	Yes
Streptomyces sp. AA0539	IId		Yes
Streptomyces sp. AA0539	IId		Yes
Streptomyces sp. ATexAB-D23	IId	Yes	Yes
Streptomyces sp. ATexAB-D23	IId	Yes	Yes
Streptomyces sp. CcalMP-8W	IId	Yes	Yes
Streptomyces sp. CcalMP-8W	IId	Yes	Yes
Streptomyces sp. CCM_MD2014	IId	Yes	Yes	Yes
Streptomyces sp. CNB091_1	IId	Yes	Yes
Streptomyces sp. CNB091_2	IId		Yes
Streptomyces sp. DSM 15324	IId	Yes	Yes
Streptomyces sp. F-1	IId		Yes
Streptomyces sp. FR-008	IId	Yes	Yes
Streptomyces sp. FxanaC1	IId	Yes	Yes
Streptomyces sp. FXJ1.172	IId	Yes	Yes
Streptomyces sp. GBA 94-10	IId		Yes	Yes
Streptomyces sp. H021	IId		Yes
Streptomyces sp. H036	IId		Yes
Streptomyces sp. HGB0020	IId	Yes	Yes
Streptomyces sp. H-KF8	IId	Yes	Yes
Streptomyces sp. IGB124	IId	Yes	Yes
Streptomyces sp. JS01	IId	Yes	Yes
Streptomyces sp. MNU77	IId
Streptomyces sp. MNU77	IId		Yes
Streptomyces sp. NRRL F-4428	IId	Yes	Yes
Streptomyces sp. NRRL F-5755	IId		Yes
Streptomyces sp. NRRL S-104	IId
Streptomyces sp. NTK 937	IId	Yes	Yes
Streptomyces sp. PBH53	IId	Yes	Yes	Yes
Streptomyces sp. PCS3-D2	IId	Yes	Yes
Streptomyces sp. PTY087I2	IId	Yes	Yes
Streptomyces sp. PVA 94-07	IId	Yes	Yes	Yes
Streptomyces sp. Root1295	IId		Yes
Streptomyces sp. Root1295	IId	Yes	Yes
Streptomyces sp. Root1310	IId		Yes
Streptomyces sp. Root55	IId	Yes	Yes
Streptomyces sp. Root63	IId	Yes	Yes
Streptomyces sp. Root63	IId	Yes	Yes
Streptomyces sp. SAT1	IId	Yes	Yes	Yes
Streptomyces sp. ScaeMP-e10	IId	Yes	Yes
Streptomyces sp. SirexAA-E	IId	Yes	Yes	Yes
Streptomyces sp. SS	IId	Yes	Yes
Streptomyces sp. TOR3209	IId	Yes	Yes
Streptomyces sp. Tu6071	IId	Yes	Yes	Yes
Streptomyces sp. W007	IId	Yes	Yes
Streptomyces sp. WAC04657	IId	Yes	Yes
Streptomyces sp. WM6349	IId	Yes	Yes
Streptomyces sp. WM6372	IId		Yes
Streptomyces sp. WM6373	IId	Yes	Yes
Streptomyces sp. XY152	IId		Yes
Streptomyces sp. XY37	IId		Yes
Streptomyces sp. XY413	IId	Yes	Yes
Streptomyces sp. XY511	IId	Yes
Streptomyces sp. XY66	IId	Yes	Yes
Streptomyces subrutilus	IId	Yes	Yes
Streptomyces venezuelae ATCC 10712	IId	Yes	Yes
Streptomyces vietnamensis	IId	Yes	Yes
Streptomyces viridochromogenes	IId	Yes	Yes
Streptomyces vitaminophilus	IId	Yes
Streptomyces wadayamensis	IId	Yes	Yes
Streptomyces xiamenensis	IId	Yes	Yes	Yes
Streptomyces yokosukanensis	IId	Yes	Yes

### Sheet: Sheet 2-TTA codons in eCIS
List of all genes containing a leucine encoding TTA within eCIS of Streptomyces
Species name	Genome accession	Subtype	TTA codon
			Gene	Position	CDS accession	Predicted protein function
Streptomyces albulus	CP007574.1	IIc	DC74_4982	5642455	AIA05454.1	MPTase
Streptomyces ambofaciens ATCC 23877	CP012382	IId	SAM23877_3442	3662172	AKZ56489.1	Regulator
Streptomyces anulatus	NZ_CM003601	IId	JI76_RS38615	3946403	WP_079044204.1	Immunity protein
Streptomyces anulatus	NZ_CM003601	IId	JI76_RS26800	6135080	WP_032793793.1	Histidine kinase
Streptomyces cattleya NRRL DSM 46488 (plasmid pSCATT)	CP003229	IId	SCATT_p13670	1376649	AEW99560.1	Regulator
Streptomyces cyaneogriseus subsp. noncyanogenus	CP010849	IId
Streptomyces glaucescens	CP009438	IIc	SGLAU_04150	943618	AIR96856.1	Cytochrome P450
Streptomyces glaucescens	CP009438	IIc
Streptomyces glaucescens	CP009438	IId	SGLAU_14765	3393438	AIR98936.1	Regulator
Streptomyces griseochromogenes	CP016279	IIc	AVL59_30400	7069306	ANP53265.1	Transposase
Streptomyces griseorubens	KL503830	IId
Streptomyces hygroscopicus subsp. limoneus	CP013219	IId	SHL15_0870	1043888	ALO92057.1	Regulator
Streptomyces incarnatus	CP011497	IIc	ABB07_38725	8646882	AKJ15765.1	Endonuclease
Streptomyces leeuwenhoekii	LN831790	IId
Streptomyces lividans 1326	CM001889	IId	SLI_4498	4728178	EOY49207.1	Regulator
Streptomyces lividans TK24	CP009124	IId	SLIV_17080	3817893	AIJ14390.1	Regulator
Streptomyces lydicus A02	CP007699	IIc	T261_3251	3511447	AJT64921.1	Hypothetical
Streptomyces niveus NCIMB 11891	CM002280	IId	M877_04025	889533	EST32578.1	Regulator
Streptomyces nodosus	CP009313	IId
Streptomyces noursei ATCC 11455	CP011533	IIc
Streptomyces parvulus	CP015866	IId	Spa2297_14945	3301240	ANJ08177.1	Regulator
Streptomyces pratensis ATCC 33331	CP002475	IId	Sfla_1774	2157572	ADW03209.1	Endoglucanase
			Sfla_1775	2159155	ADW03210.1	peptidase M23
			Sfla_1793	2180226	ADW03228.1	Regulator
Streptomyces pristinaespiralis	CP011340	IIc	SPRI_6709	7750147	ALC25015.1	Amidase
Streptomyces reticuli	LN997842	IId	liaR_7	4592048	CUW29251.1	Regulator
Streptomyces roseochromogenus subsp. oscitans DS 12.976	CM002285	IIc	M878_39395	8423241	EST20543.1	Hypothetical
Streptomyces rubrolavendulae	CP017316	IIb
Streptomyces sp. 4F	CP013142	IId
Streptomyces sp. 769	CP003987	IIc	GZL_03900	4237892	AJC56486.1	Phage protein
Streptomyces sp. CCM_MD2014	CP009754	IId	NI25_21620	4864550	AIV35762.1	Regulator
Streptomyces sp. FR-008	CP009802	IId		888792	ALM37465.1	Regulator
Streptomyces sp. GBA 94-10	CM002271	IId	B591_03795	925992	ESQ00956.1	Regulator
Streptomyces sp. PBH53	CP011799.1	IId	QR97_11245	2531048	AKN75250.1	Regulator
Streptomyces sp. PVA 94-07	CM002273	IId	B590_03900	969981	ESQ06861.1	Regulator
Streptomyces sp. SAT1	CP015849	IId	A8713_23025	5307448	ANH93688.1	Hypothetical
			A8713_23130	5331945	ANH95622.1	Regulator
Streptomyces vietnamensis	CP010407	IId
Streptomyces xiamenensis	CP009922	IId	SXIM_21310	2298063	AKG43515.1	Regulator
Streptomyces albus J1074	NC_020990.1	IId	XNR_RS02620	628753	WP_003951821.1	ATPase
Streptomyces avermitilis MA-4680	NC_003155.5	IIc
Streptomyces bingchenggensis BCW-1	NC_016582	IId
Streptomyces bingchenggensis BCW-1	NC_016582	IIb	SBI_RS02285	564271	WP_043485996.1	Hypothetical
Streptomyces coelicolor A3(2)	NC_003888.3	IId	SCO4263	4676006	NP_628436.1	Regulator
			SCO4262	4675341	NP_628435.1	Hypothetical
Streptomyces collinus Tu 365	NC_021985.1	IId	B446_RS05905	1439542	WP_020938503.1	Permease
Streptomyces davawensis JCM 4913	NC_020504.1	IIc
Streptomyces flavogriseus ATCC 33331	NC_016114.1	IId	SFLA_RS08835	2181663	WP_041825615.1	Regulator
Streptomyces fulvissimus DSM 40593	NC_021177.1	IId	SFUL_RS26085	5859514	WP_015611493.1	acyl-CoA synthetase
Streptomyces globisporus	NZ_CP013738.1	IId	WQO_RS25090	5670235	WP_010060059.1	ATP-binding protein
Streptomyces griseus subsp. griseus NBRC 13350	NC_010572	IId	SGR_RS10090	2424039	WP_003966128.1	Hypothetical
			SGR_RS37650	2428141	WP_012378950.1	TIR-like protein FxsC
			SGR_RS10125	2437288	WP_003966136.1	Hypothetical
Streptomyces rapamycinicus NRRL 5491	CP006567	IIb	M271_04800	1211846	AGP52587.1	Regulator
Streptomyces rapamycinicus NRRL 5491	CP006567	IId
Streptomyces rapamycinicus NRRL 5491	CP006567	IIc	M271_44830	11058749	AGP60334.1	BH2/gpD hub
Streptomyces scabiei 87.22	NC_013929	IId	SCAB_RS13055	3136353	WP_013000537.1	ATP-binding protein
Streptomyces sp. SirexAA-E	NC_015953	IId	SACTE_RS08665	1967990	WP_014045658.1	Regulator
Streptomyces sp. Tu6071	NZ_CM001165.1	IId	STTU_RS22850	5454192	WP_050794888.1	Regulator
Streptomyces venezuelae ATCC 10712	NC_018750.1	IId
Streptomyces violaceusniger Tu 4113	NC_015957.1	IIc	STRVI_RS25535	6292004	WP_014058521.1	BH2/gpD hub
Streptomyces violaceusniger Tu 4113	NC_015957.1	IIb	STRVI_RS19000	4519818	WP_043239198.1	Hypothetical
			STRVI_RS18905	4499305	WP_014057280.1	Regulator

### Sheet: Sheet 3-Streptomyces eCIS loci 
eCIS genomic loci in the Streptomyces genus
Species Name	eCIS subtype	eCIS locus
Streptomyces acidiscabies	IId	BI	BJ	BW	SE	BD	DL	TT						TT	TS	S3	-------		S1	S2
Streptomyces albus J1074	IId	SF	BI	BJ	BW	BD	DL	TT							TT	TS		S2	S1
Streptomyces ambofaciens ATCC 23877	IId	BI	BJ	BW	BD	DL	TT				TT	TS		S2	S1
Streptomyces anulatus	IId	BI	BJ	BW	SE	BD	DL	TT			TT	TS			S2	S1				S3
Streptomyces anulatus	IId	BI	BJ	BW	SE	BD	DL	TT			TT	TS				S1	S2
Streptomyces bingchenggensis BCW-1	IId	BI	BJ	BW	SE	BD	BX	TT				TT	TS	____	S2	S1				S3
Streptomyces bottropensis	IId	SF	BI	BJ	BW	BD	DL	TT				TT	TS						S2	S1
Streptomyces caelestis	IId	BI	BJ	BW	SE	DL	TT						TT	TS	S1
Streptomyces cattleya NRRL DSM 46488 plasmid pSCATT	IId	BI	BJ	BW	SE	BD	DL	TT			TT	TS	S2	S1					S3
Streptomyces chattanoogensis	IId	BI	BJ	BW	BD	DL	TT		TT	TS		S2	S1
Streptomyces coelicolor A3(2)	IId	BI	BJ	BW	BD	DL	TT				TT	TS				S2	S1
Streptomyces collinus Tu 365	IId	SF	BI	BJ	BW	SE	BD	DL	TT				TT	TS	S3	S2	S1
Streptomyces corchorusii	IId	BI	BJ	BW	SE	BD	DL	TT			TT	TS			S2	S1				S3
Streptomyces cyaneogriseus subsp. Noncyanogenus	IId	BI	BJ	BW	SE	BD	DL	TT			TT	TS	S1
Streptomyces europaeiscabiei str. NCPPB 4064	IId	BI	BJ	BW	SE	BD	DL	TT			TT	TS				S2				S3
Streptomyces europaeiscabiei str. NCPPB 4064	IId	BI	BJ	BW	SE	BD	DL	TT			TT	TS				S1	S2
Streptomyces filamentosus	IId	SF	BI	BJ	BW	SE	BD	DL	TT			TT	TS					S1	S2
Streptomyces flavogriseus ATCC 33331	IId	BI	BJ	BW	BD	BX	TT					TT	TS		S2	S1			S3
Streptomyces fulvissimus DSM 40593	IId	SF	BI	BJ	BW	SE	BD	DL	TT				TT	TS				S1	S2
Streptomyces glaucescens	IId	BI	BJ	BW	SE	BD	DL	TT				TT	TS	S3	S2	S1
Streptomyces globisporus	IId	BI	BJ	BW		SE	BD	DL					TT	TS				S1	S2
Streptomyces griseoflavus	IId	SF	BI	BJ	BW	BD	DL	TT		TT	TS		S2	S1						S3	S3
Streptomyces griseorubens	IId	BJ	BW	DL	TT			TT	TS	S3		S2	S1
Streptomyces griseus subsp. griseus NBRC 13350	IId	SF	BI	BJ	BW	SE	BD	BX	TT				TT	TS										S1
Streptomyces himastatinicus	IId	SF	BI	BW	BD	DL	TT				TT	TS			S2	S2	S1
Streptomyces hygroscopicus subsp. limoneus	IId	BI	BJ	BW	SE	BD	DL	TT				TT	TS	-------		S2	S1				S3
Streptomyces leeuwenhoekii	IId	S3			BI	BJ	BW	SE	BD	DL	TT				TT	TS	S2	S1
Streptomyces lividans 1326	IId	BI	BJ	BW	BD	DL	TT			TT	TS		S3			S2	S1
Streptomyces lividans TK24	IId	BI	BJ	BW	BD	DL	TT				TT	TS		S3			S2	S1
Streptomyces longwoodensis	IId	BI	BJ	BW	BD	DL	TT			TT	TS		S2	S1				S3
Streptomyces malaysiense	IId	BI	BJ	BW	SE	BD	DL	TT			TT	TS	S2	S1
Streptomyces niveus NCIMB 11891	IId	BI	BJ	BW	SE	BD	DL	TT						TT	TS	TS			S2	S1				S3
Streptomyces nodosus	IId	BI	BJ	BW	SE	BD	DL	TT			TT	TS	S2	S1		S3
Streptomyces olivochromogenes	IId	BI	BJ	BW	BD	DL	TT		TT	TS			S2	S1
Streptomyces parvulus	IId	BI	BJ	BW	BD	DL	TT			TT	TS		S3				S2	S1
Streptomyces pratensis ATCC 33331	IId	BI	BJ	BW	BD	DL	TT					TT	TS		S2	S1			S3
Streptomyces purpureus	IId	SF	BI	BJ		BW	BD	DL	TT				TT	TS				S2	S1
Streptomyces rapamycinicus NRRL 5491	IId	SF	BI	BJ	BW	SE		DL	TT				TT	TS									S2	S1
Streptomyces reticuli	IId	BI	BJ	BW	SE	BD	DL	TT				TT	TS	S3		S2			S1
Streptomyces rubellomurinus	IId	BJ	BW	SE	BD	DL	TT			TT	TS	S3	S1	-----------			S2
Streptomyces scabiei 87.22	IId	BI	BJ	BW	BD	BX	TT				TT	TS			S2	S1
Streptomyces silvensis	IId	BI	BJ	BW	BD	DL	TT			TT	TS		S2	S1
Streptomyces sp. 150FB	IId	S2	S1			BI	BJ	BW	BD	DL	TT							TT	TS
Streptomyces sp. 4F	IId	BJ	BW	BD	DL	TT				TT	TS			S2	S1
Streptomyces sp. AA0539	IId	SF	SF	BI	BJ	BW	SE	BD	DL	TT			TT	TS			S2	S1			S3
Streptomyces sp. AA0539	IId	BI	BJ	BW	BD	DL	TT							S1	S2			TS	TT
Streptomyces sp. ATexAB-D23	IId	SF	BI	BJ	BW	SE	BD	DL	TT		TS					S2	S1			S3
Streptomyces sp. ATexAB-D23	IId	SF	BI	BJ	BW	SE	BD	DL	TT			TT	TS				S1	S2
Streptomyces sp. CcalMP-8W	IId	SF	BI	BJ	BW	SE	BD	DL	TT		TT	TS		S2	S1
Streptomyces sp. CcalMP-8W	IId	SF	BI	BJ	BW	SE	BD	DL	TT			TT	TS				S1	S2
Streptomyces sp. CCM_MD2014	IId	BI	BJ	BW	BD	DL	TT					TT	TS		S3			S2	S1
Streptomyces sp. CNB091_1	IId	SF	BI	BJ	BW	SE	BD	DL	TT					TT	TS					S1	S2
Streptomyces sp. CNB091_2	IId	SF	BI	BJ	BW	SE	BD	DL	TT		TT	TS			S2	S1
Streptomyces sp. DSM 15324	IId	BI	BJ	BW	BD	DL	TT		TT	TS		S2	S1
Streptomyces sp. F-1	IId	BI	BJ	BW	SE	BD	DL	TT				TT	TS	S2	S1
Streptomyces sp. FR-008	IId	BI	BJ	BW	BD	DL	TT							TT	TS		S2	S1
Streptomyces sp. FxanaC1_1	IId	SF	BI	BJ	BW	BD	DL	TT					TT	TS	S3				S2	S1
Streptomyces sp. FXJ1.172	IId	BI	BJ	BW	SE	BD	DL	TT			TT	TS	S2	S1
Streptomyces sp. GBA 94-10	IId	BI	BJ	BW	BD	DL	TT								TT	TS	S3		S2	S1
Streptomyces sp. H021	IId	BI	BJ	BW	SE	BD	DL	TT				TT	TS	S2	S1
Streptomyces sp. H036	IId	BI	BJ	BW	SE	BD	DL	TT				TT	TS	S2	S1
Streptomyces sp. HGB0020_2	IId	SF	BI	BJ	BW	BD	DL	TT				TT	TS	S3			S2	S1
Streptomyces sp. H-KF8	IId	BI	BJ	BW	BD	DL	TT					TT	TS			S2	S1
Streptomyces sp. IGB124	IId	BI	BJ	BW	SE	BD	DL	TT				TT	TS	S2	S1
Streptomyces sp. JS01	IId	BI	BJ	BW	SE	BD	DL	TT			TT	TS				S1	S2
Streptomyces sp. MNU77	IId	BI	BJ	BW	SE	BD	DL	TT			TT	TS				S1	S2
Streptomyces sp. MNU77	IId	BI	BJ	BW	SE	BD	DL	TT			TT	TS			S2	S1				S3
Streptomyces sp. NRRL F-4428	IId	BI	BJ	BW	SE	BD	DL	TT			TT	TS	S1
Streptomyces sp. NRRL F-5755	IId	BI	BJ	BW	SE	BD	DL	TT			TT	TS	TS	S1
Streptomyces sp. NRRL S-104	IId	BI	BJ	BJ	BW	SE	BD	DL	TT			TT	TS	S2	S1
Streptomyces sp. NTK 937	IId	BI	BJ	BW	SE	BD	DL	TT				TT	TS	S2	S1
Streptomyces sp. PBH53	IId	BI	BJ	BW	SE	BD	DL	TT			TT	TS		S2	S1
Streptomyces sp. PCS3-D2	IId	BI	BJ	BW	SE	BD	DL	TT				TT	TS	S2	S1
Streptomyces sp. PTY087I2	IId	BI	BJ	BW	SE	BD	DL	TT				TT	TS				S1	S2
Streptomyces sp. PVA 94-07	IId	BI	BJ	BW	BD	DL	TT								TT	TS	S3		S2	S1
Streptomyces sp. Root1295	IId	BI	BJ	BW	SE	BD	DL	TT		TT	TS					S2	S1				S3
Streptomyces sp. Root1295	IId	BI	BJ	BW	SE	BD	DL	TT			TT	TS				S1	S2
Streptomyces sp. Root1310	IId	BI	BJ	BW	BD	DL	TT				TT	TS		S2	S1
Streptomyces sp. Root55	IId	BI	BJ	BW	BD	DL	TT				TT	TS		S2	S1
Streptomyces sp. Root63	IId	BI	BJ	BW	SE	BD	DL	TT			TT	TS					S2	S1				S3
Streptomyces sp. Root63	IId	BI	BJ	BW	SE	BD	DL	TT			TT	TS				S1	S2
Streptomyces sp. SAT1	IId	BI	BJ	BW	BD	DL	TT					TT	TS			S2	S1
Streptomyces sp. ScaeMP-e10	IId	SF	BI	BJ	BW	SE	BD	DL	TT			TS				S1	S2
Streptomyces sp. SirexAA-E	IId	SF	BI	BJ	BW	SE	BS	BD	BX	TT					TT	TS	S2	S1
Streptomyces sp. SS	IId	SF	BI	BJ	BW	BD	DL	TT			TT		S2	S1
Streptomyces sp. TOR3209	IId	SF	BI	BJ	BW	BD	DL	TT			TT	TS	S3		S2	S1
Streptomyces sp. Tu6071	IId	SF	BI	BJ	BW	BD	DL	TT				TT	TS				S2	S1
Streptomyces sp. W007	IId	SF		BI	BJ	BW	SE	BD	DL	TT			TT	TS				S1	S2
Streptomyces sp. WAC04657	IId	BI	BJ	BW	BD	DL	TT				TT	TS		S2	S1
Streptomyces sp. WM6349	IId	BI	BJ	BW	SE	BD	DL	TT				TT	TS	S2	S1					S2
Streptomyces sp. WM6372	IId	BI	BJ	BW			BS	BD		DL	TT	TS		S1
Streptomyces sp. WM6373	IId	BI	BJ	BW	SE	BD	DL	TT				TT	TS	S2	S1
Streptomyces sp. XY152	IId	BI	BJ	BW	SE	DL	TT				TT	TS	S1
Streptomyces sp. XY37	IId	BI	BJ	BW	SE	BD	DL	TT				TT	TS	S2	S1
Streptomyces sp. XY413	IId	BI	BJ	BW	SE	BD	DL	TT				TT	TS	S2	S1
Streptomyces sp. XY511	IId	BI	BJ	BW	SE	BD	DL	TT				TT	TS	S2	S1
Streptomyces sp. XY66	IId	BI	BJ	BW	SE	BD	DL	TT				TT	TS	S2	S1
Streptomyces subrutilus	IId	BI	BJ	BW	SE	BD	DL	TT			TT	TS	S2	S1
Streptomyces venezuelae ATCC 10712	IId	SF	BI	BJ	BW	SE	BD	BX	TT				TT	TS	S2	S1						S3
Streptomyces vietnamensis	IId	BI	BJ	BW	SE	BD	DL	TT		TT	TS	S2	S1
Streptomyces viridochromogenes	IId	SF	BI	BJ	BW	BD	DL	TT					TT	TS			S2	S1
Streptomyces vitaminophilus	IId	SF	BI	BJ		BW	SE	BD	DL	TT				TT	TS	S2	S1
Streptomyces wadayamensis	IId	BI	BJ	BW	DL	TT					TT	TS		S2	S1
Streptomyces xiamenensis	IId	BI	BJ	BW	BD	DL	TT				TT	TS		S1
Streptomyces yokosukanensis	IId	BI	BJ	BW	SE	BD	DL	TT			TT	TS	S2	S1
Streptomyces bingchenggensis BCW-1	IIb	S2					BI	BJ	BJ		BW	BS	BD	BX		TT	TS	TT	TS		S1
Streptomyces hygroscopicus XM201	IIb	S2						BI	BJ	BJ	BW	BS	BD	DL		TT	TS	TT	TS		S1
Streptomyces iranensis	IIb	S2						BI	BJ	BJ	BW	BS	BD	DL		TT	TS	TT	TS		S1
Streptomyces olivochromogenes	IIb	S2						BI	BJ	BJ		BS	BD	DL		TT	TS	TT	TS		S1
Streptomyces malaysiensis DSM 4137	IIb	S2						BI	BJ	BJ	BW	BS	BD	DL		TT	TS	TT	TS		S1
Streptomyces rubrolavendulae	IIb	S2						BI	BJ	BJ	BW	BS	BD	DL		TT	TS	TT	TS		S1
Streptomyces sp. PRh5	IIb			BI	BJ	BJ	BW	BS	BD	DL		TT	TS	TT	TS		S1
Streptomyces sp. M56	IIb	S2						BI	BJ	BJ	BW	BS	BD	DL		TT	TS	TT	TS		S1
Streptomyces violaceusniger Tu 4113	IIb	S2						BI	BJ	BJ	BW	BS	BD	DL		TT	TS	TT	TS		S1
Streptomyces afghaniensis	IIc	BJ	BW		BS	BD	BX	DL	S3	S2	S1				TS	TT
Streptomyces afghaniensis	IIc	BJ	BJ	BW	SE	BS	BD	BX	DL						S2		S1
Streptomyces albulus	IIc	SF	BI	BJ	BJ	BW		BS	BD	BX	DL		S3	A7	S2	S1		TT	TS
Streptomyces avermitilis MA-4680	IIc	S3 SF		BI	BJ	BJ	BW		BS	BD	BX	DL	S2	S2	S1			TT	TS	S3
Streptomyces caeruleatus	IIc	SF	BI	BJ	BJ	BW	SE	BS	BD	BX	DL		S3	A7	S2	S1			TT	TS
Streptomyces cellostaticus	IIc	BI	BJ	BJ	BW	SE	BS	BD	BX	DL			A7	S2	S1			TT	TS
Streptomyces chattanoogensis	IIc	SF	BI	BJ	BJ	BW	BS	BD	BX	DL		A7	S2	S1		TT	TS
Streptomyces curacoi	IIc	SF	BI	BJ	BJ	BW		BS	BD	BX	DL		S3	A7	S2	S1			TT	TS
Streptomyces davawensis JCM 4913	IIc	BI	BJ	BJ	BW	SE	BS	BD	BX	DL				S2	S1			TT	TS
Streptomyces fradiae	IIc	SF	BI	BJ	BJ	BW		BS	BD	BX	DL		S3	A7	S2	-------		TT	TS			S2	S1
Streptomyces glaucescens	IIc	SF	BI	BJ	BJ	BW	BS	BD	BX	DL	S1			TT	TS
Streptomyces glaucescens	IIc	SF	BI	BJ	BJ	BW	BS	BD	BX	DL		S3	A7	S2	S1			TT	TS
Streptomyces griseochromogenes	IIc	SF	BI	BJ	BJ	BW	SE	BS	BD	BX	DL			S3	A7	S2	S1			TT	TS
Streptomyces incarnatus	IIc	SF	BI	BJ	BJ	BW	SE	BS	BD	BX	DL		S1		TT	TS			A7	-------		S2
Streptomyces iranensis	IIc	SF	BI	BJ	BJ	BW	SE	BS	BD	BX	DL		S3	A7	S2	S1			TT	TS
Streptomyces lydicus A02	IIc	SF	BI	BJ	BJ	BW	SE	BS	BD	BX	DL		S3	A7	S2	S1			TT	TS
Streptomyces noursei ATCC 11455	IIc	SF	BI	BJ	BJ	BW	SE	BS	BD	BX	DL		S3	A7	S2	S1			TT	TS
Streptomyces hygroscopicus XM201	IIc	BJ	BJ	BW	SE	BS	BD	BX	DL				S2	S1			TT	TS
Streptomyces pristinaespiralis ATCC 25486	IIc	BJ	BJ	BW	SE	BS	BD	BX	DL			S2		S1			TT	TS
Streptomyces pristinaespiralis	IIc	SF	BI	BJ	BJ	BW		BS	BD	BX	DL		S3	A7	S2	S1			TT	TS
Streptomyces rapamycinicus NRRL 5491	IIc	BI	BJ	BJ	BW	SE	BS	BD	BX	DL			S2	S1		TT	TS
Streptomyces roseochromogenus subsp. oscitans DS 12.976	IIc	SF	BI	BJ	BJ	BW	SE	BS	BD	BX	DL			S3	A7	S2	S1			TT	TS
Streptomyces sp. 769	IIc	SF		BI	BJ	BJ	BW		BD	BX	DL		S3	A7	S2	S1		TT	TS
Streptomyces sp. AA4	IIc	SF	BI	BJ	BJ	BW	SE	BS	BD	BX	DL	A7	S2	S1			TT	TS			S3
Streptomyces sp. DSM 15324	IIc	SF	BI	BJ	BJ	BW	SE	BS	BD	BX	DL		S3	A7	S2	S1			TT	TS
Streptomyces sp. F-1	IIc	SF	BI	BJ	BJ	BW	SE	BS	BD	BX	DL		S3	A7	S2	S1			TT	TS
Streptomyces sp. FxanaC1	IIc	BI	BJ	BJ	BW	SE	BS	BD	BX	DL			S2		TT	TS
Streptomyces sp. HGB0020	IIc	BI	BJ	BJ	BW	SE	BS	BD	BX	DL		S3		S2	S1			TT	TS
Streptomyces sp. MMG1533	IIc	SF	BI	BJ	BJ	BW	SE	BS	BD	BX	DL		S3	A7	S2	S1			TS	TT
Streptomyces sp. PRh5	IIc	SF	BI	BJ	BJ	BW	SE	BS	BD	BX	DL	S3	A7	S2	S1			TT	TS
Streptomyces sp. Root369	IIc	SF	BI	BJ	BJ	BW	SE	BS	BD	BX	DL			A7	S2	S1			TT	TS
Streptomyces sp. RV15	IIc	SF	BI	BJ	BJ	BW	SE	BS	BD	BX	DL		S3	A7	S2	S1			TT	TS
Streptomyces sp. WM6368	IIc	S3	S2	S1	BX	BI	BJ	BJ	BW	SE	BS	BD	DL	TT	TS
Streptomyces sp. NEAU-S7GS2	IIc	BJ	BJ	BW	SE	BS	BD	BX	DL					S2	S1			TT	TS
Streptomyces sp. Sge12	IIc	S2	S1				BJ	BJ	BW	SE	BS	BD	BX	DL				TT	TS
Streptomyces thermoautotrophicus	IIc	BI	BJ	BW	SE	BS	BD	BX	DL	A7	S2				TT	TS
Streptomyces violaceusniger Tu 4113	IIc	BI	BJ	BJ	BW	SE	BS	BD	BX	DL		S3	A7	S2	S1			TT	TS
Streptomyces viridochromogenes	IIc	BI	BJ	BJ	BW	SE	BS	BD	BX	DL				S2	S1			TT	TS

### Sheet: Sheet 4-Sco4256 homologues
BLAST search results for homologues of Sco4256, the putative hydrolytic effector protein in subtype IId eCIS.
Species name	Protein accession	E-Valuea	Scorea	%Identitya	Lectin Domainb
Streptomyces ambofaciens ATCC 23877	AKZ56493.1	0		100	+
Streptomyces anulatus	WP_056702307.1	4e-34	132	0.3529
Streptomyces anulatus	WP_056703961.1	3e-41	152	0.4477
Streptomyces caelestis	KOT36609.1	2e-31	124	0.4157
Streptomyces cattleya NRRL DSM 46488 plasmid pSCATT	AEW99800.1	0.0005	40.4	0.269
Streptomyces chattanoogensis	KPC60234.1	2e-74	239	0.5105	+
Streptomyces corchorusii	KUN22735.1	1e-39	145	0.3613
Streptomyces cyaneogriseus subsp. noncyanogenus	AJP05884.1	9e-30	118	0.408
Streptomyces europaeiscabiei NCPPB 4064	KND24792.1	2e-41	152	0.4477
Streptomyces glaucescens	AIR98937.1	4e-31	122	0.4045
Streptomyces griseorubens	KEG41015.1	4e-137	400	0.5064	+
Streptomyces hygroscopicus subsp. limoneus	ALO92056.1	2e-41	151	0.3697
Streptomyces leeuwenhoekii	CQR61134.1	3e-30	120	0.3661
Streptomyces lividans 1326	EOY49201.1	0	523	0.7452	+
Streptomyces lividans TK24	AIJ14394.1	0	687	0.7727	+
Streptomyces longwoodensis	KUN41095.1	0	519	0.5931	+
Streptomyces niveus NCIMB 11891	EST32577.1	1e-43	157	0.393
Streptomyces nodosus	AJE42670.1	0.0003	41.2	0.321
Streptomyces olivochromogenes	KUN43967.1	2e-142	415	0.8228	+
Streptomyces parvulus	ANJ11497.1	0	665	0.7783	+
Streptomyces pratensis ATCC 33331	ADW03224.1	5e-106	322	0.6862	+
Streptomyces reticuli	CUW29250.1	2e-31	123	0.3619
Streptomyces rubellomurinus	KJS61949.1	3e-50	174	0.4024
Streptomyces silvensis	KUF15184.1	0	551	0.6272	+
Streptomyces sp. 150FB	KIF75158.1	9e-118	351	0.6718	+
Streptomyces sp. 4F	ALV50716.1	2e-137	401	0.5021	+
Streptomyces sp. CCM_MD2014	AIV38811.1	0	715	0.7819	+
Streptomyces sp. DSM 15324	KUO09795.1	0	516	0.5979	+
Streptomyces sp. F-1	SFY53870.1	7e-34	130	0.3962
Streptomyces sp. FR-008	ALM37469.1	0	566	0.6659	+
Streptomyces sp. FXJ1.172	OAB00573.1	4e-36	136	0.4265
Streptomyces sp. GBA 94-10	ESQ00960.1	0	559	0.663	+
Streptomyces sp. H021	KOV31271.1	1e-39	145	0.4368
Streptomyces sp. H036	KOV41742.1	1e-39	145	0.4368
Streptomyces sp. H-KF8	OBQ49228.1	8e-144	417	0.5119	+
Streptomyces sp. IGB124	KOU64714.1	1e-39	145	0.4368
Streptomyces sp. JS01	KFK91344.1	7e-43	155	0.4593
Streptomyces sp. MNU77	OLO35571.1	8e-36	135	0.3529
Streptomyces sp. NRRL F-4428	KJK53148.1	6e-35	132	0.4545
Streptomyces sp. NRRL F-5755	KOU04864.1	0.004	37	0.2707
Streptomyces sp. NTK 937	KDQ66876.1	2e-37	139	0.3786
Streptomyces sp. PBH53	AKN70339.1	4e-31	122	0.3463
Streptomyces sp. PCS3-D2	EYU69492.1	2e-39	145	0.4009
Streptomyces sp. PTY087I2	OCC12913.1	8e-43	154	0.4463
Streptomyces sp. PVA 94-07	ESQ06865.1	0	568	0.6681	+
Streptomyces sp. Root1295	KQX32026.1	6e-42	152	0.4477
Streptomyces sp. Root1295	KQX37524.1	8e-35	132	0.3529
Streptomyces sp. Root1310	KQX62257.1	2e-134	393	0.679	+
Streptomyces sp. Root55	KQZ21221.1	3e-104	317	0.6477	+
Streptomyces sp. Root63	KRA39642.1	6e-42	152	0.4477
Streptomyces sp. Root63	KRA43410.1	8e-35	132	0.3529
Streptomyces sp. SAT1	ANH93701.1	0	553	0.6482	+
Streptomyces sp. WAC04657	KYG53528.1	7e-71	231	0.4685
Streptomyces sp. WM6349	KOU15929.1	2e-39	145	0.4368
Streptomyces sp. WM6372	KOU31102.1	0	639	0.7346	+
Streptomyces sp. WM6373	KOU32960.1	1e-39	145	0.4368
Streptomyces sp. XY152	KOV28425.1	1e-35	124	0.4157
Streptomyces sp. XY37	KOV01595.1	1e-39	145	0.4368
Streptomyces sp. XY413	KOV15374.1	1e-39	145	0.4368
Streptomyces sp. XY66	KOU73539.1	1e-39	145	0.4368
Streptomyces subrutilus	OEJ32444.1	2e-39	146	0.3831
Streptomyces vietnamensis	AJF63386.1	1e-34	132	0.4157
Streptomyces wadayamensis	KDR63232.1	0	570	0.6725	+
Streptomyces xiamenensis	AKG43517.1	1e-123	366	0.7403	+
Streptomyces yokosukanensis	KUN01248.1	1e-27	112	0.3512
Streptomyces bingchenggensis BCW-1	ADI12123.1	5e-40	148	0.3625
Streptomyces coelicolor A3(2)	NP_628431.1	0	704	0.787	+
Streptomyces collinus Tu 365	YP_008384853.1	8e-36	127	0.3942
Streptomyces filamentosus	WP_006127705.1	6e-46	156	0.4706
Streptomyces flavogriseus ATCC 33331	YP_004922741.1	9e-109	322	0.6862	+
Streptomyces fulvissimus DSM 40593	YP_007934081.1	6e-45	153	0.4529
Streptomyces griseoflavus	WP_004922984.1	0	513	0.629	+
Streptomyces griseus subsp. griseus NBRC 13350	WP_042496067.1	2e-43	148	0.4529
Streptomyces himastatinicus	WP_009715663.1	3e-172	483	0.573	+
Streptomyces purpureus	WP_019884207.1	9e-148	419	0.5415	+
Streptomyces scabiei 87.22	CBG69860.1	6e-152	431	0.5404	+
Streptomyces sp. AA0539	WP_019432505.1	1e-46	158	0.371
Streptomyces sp. AA0539	WP_019433367.1	1e-154	438	0.5514	+
Streptomyces sp. ATexAB-D23	WP_018552052.1	1e-50	169	0.4034
Streptomyces sp. ATexAB-D23	WP_018553080.1	9e-42	145	0.3876
Streptomyces sp. CcalMP-8W	WP_018488506.1	7e-41	149	0.3655
Streptomyces sp. CcalMP-8W	WP_018492285.1	6e-44	151	0.4477
Streptomyces sp. CNB091	WP_018959954.1	3e-44	152	0.4126
Streptomyces sp. CNB091	WP_018960787.1	3e-36	136	0.3613
Streptomyces sp. FxanaC1	WP_018087535.1	2e-74	232	0.515	+
Streptomyces sp. HGB0020	WP_016435637.1	2e-140	402	0.8109	+
Streptomyces sp. PsTaAH-124	WP_018568011.1	0	561	0.6549	+
Streptomyces sp. ScaeMP-e10	WP_018509797.1	1e-42	154	0.4588
Streptomyces sp. SirexAA-E	YP_004802210.1	3e-32	118	0.4235
Streptomyces sp. SS	WP_017242132.1	6e-71	225	0.4437
Streptomyces sp. TOR3209	WP_019326681.1	0	726	0.8467	+
Streptomyces sp. Tu6071	WP_007827249.1	2e-150	428	0.6718	+
Streptomyces sp. W007	WP_007457183.1	1e-44	152	0.4477
Streptomyces venezuelae ATCC 10712	YP_006881398.1	1e-38	136	0.4382
Streptomyces viridochromogenes	EFL35187.1	0	550	0.6491	+
Actinosynnema mirum DSM 43827	WP_015804081.1	3e-36	126	36.21		Actinomycete
Actinosynnema mirum DSM 43827	WP_015801739.1	7e-38	130	0.3876		Actinomycete
Amycolatopsis mediterranei S699	WP_013226660.1	4e-45	150	0.3896		Actinomycete
Amycolatopsis mediterranei S699	WP_013226660.1	4e-45	150	0.3896		Actinomycete
Amycolatopsis mediterranei U32	WP_013226660.1	4e-45	150	0.3896		Actinomycete
Catenulispora acidiphila DSM 44928	WP_015792974.1	1e-61	196	0.4577	+	Actinomycete
Catenulispora acidiphila DSM 44928	WP_015792975.1	7e-61	194	0.4217	+	Actinomycete
Cellulomonas fimi ATCC 484	WP_013769362.1	9e-46	152	0.404		Actinomycete
Cellulomonas flavigena DSM 20109	WP_013117479.1	8e-45	149	0.3745		Actinomycete
Cylindrospermum stagnale PCC 7417	WP_015207443.1	0.037	23	0.3208		Cyanobacteria
Deinococcus deserti VCD115	WP_012692669.1	1e-11	55	0.3143
Frankia sp. EAN1pec	WP_020461330.1	4e-23	88	0.3197		Actinomycete
Ilumatobacter coccineum	WP_015441878.1	1e-15	69.7	0.251		Actinomycete
Ilumatobacter coccineum	WP_015441879.1	9e-11	54.3	0.2511		Actinomycete
Microcoleus sp. PCC 7113	WP_015442318.1	2e-18	77.8	0.2735		Cyanobacteria
Microlunatus phosphovorus NM-1	WP_013861280.1	1e-21	88.2	0.326		Actinomycete
Roseiflexus castenholzii DSM 13941	WP_012121300.1	3e-22	90.5	0.303		Chloroflexi
Roseiflexus castenholzii DSM 13941	WP_012121305.1	2e-12	60.1	0.2808		Chloroflexi
Roseiflexus castenholzii DSM 13941	WP_012121306.1	2e-25	100	0.3073		Chloroflexi
Roseiflexus sp. RS-1	WP_011956410.1	1e-23	94.7	0.325		Chloroflexi
Roseiflexus sp. RS-1	WP_011956411.1	1e-12	60.5	0.281		Chloroflexi
Roseiflexus sp. RS-1	WP_011956413.1	5e-08	45.8	0.2293		Chloroflexi
Roseiflexus sp. RS-1	WP_011956415.1	1e-18	79.3	0.2808		Chloroflexi
Saccharothrix espanaensis DSM 44229	WP_015102585.1	6e-34	124	0.3466		Actinomycete
Saccharothrix espanaensis DSM 44229	WP_015103862.1	1e-38	136	0.375		Actinomycete
Sanguibacter keddieii DSM 10542	WP_012867638.1	4e-11	55.5	0.2716		Actinomycete
a Values obtained by BlastP with the sequence of AKZ56493.1 from Streptomyces ambofaciens ATCC 23877 used as query. AKZ56493.1 is closely related to
to Sco4256 (76% identical).
b Presence of predicted pore-forming lectin domain for each protein sequence was determined by HHpred and is indicated by (+)

### Sheet: Sheet 5-Sco4256 HHpred
HHpred Graphical Output for Sco4256 search
Query: Sco4256 (putative eCIS effector)
Hits for Domain 1
			Query HMM		Template HMM		HMM
Family or Structure	Probability	P-value	start	end	start	end	Lengths
4KKR_A RbmA protein; Fn-III, m	98.9	1.5e-10	15	199	23	225	241
6FJY_C CsuC; Ig-like fold, bet	98.8	1.3e-10	5	202	3	228	250
3Q48_B Chaperone CupB2; Ig fol	98.8	2.7e-11	5	202	30	239	257
5GHU_A Probable fimbrial chape	98.7	8.2e-11	3	201	1	214	222
2QSV_A Uncharacterized protein	98.7	6.4e-10	2	212	2	217	220
5DFK_A Probable fimbrial chape	98.6	2.8e-10	5	196	16	208	217
PF06030.15 ; DUF916 ; Bacteria	98.5	1.6e-11	2	89	11	118	119
4DJM_B DraB; DraB, Chaperone,	98.5	8e-10	2	201	21	228	239
4NCD_A Gram-negative pili asse	98.5	1.5e-10	5	177	21	212	246
PF19532.2 ; TMEM131_like ; Tra	98.5	6.3e-09	1	244	391	718	1439
4AY0_B CHAPERONE PROTEIN CAF1M	98.4	8.8e-10	2	201	11	207	218
6E14_C Chaperone protein FimC;	98.3	4.1e-09	5	201	38	231	241
2CO7_B PUTATIVE FIMBRIAE ASSEM	98.2	1e-08	5	204	14	214	221
7PTB_A Centrosomal protein of	98.1	9.6e-08	5	201	25	249	352
1L4I_A SfaE PROTEIN; periplasm	98.1	2e-08	5	208	2	203	206
7TW0_E Protein 4.2; Red blood	98.1	1.4e-08	2	216	474	687	691
1L9N_A Protein-glutamine gluta	98.1	1.7e-08	2	215	481	692	692
PF00345.23 ; PapD_N ; Pili and	98.1	4.8e-09	5	122	2	119	119
7SQC_T0 FAP47; cilia, microtub	98	3.8e-08	2	213	3	204	2939
1G0D_A PROTEIN-GLUTAMINE GAMMA	98	2.6e-08	2	215	472	683	695
Hits for Domain 2
			Query HMM		Template HMM		HMM
Family or Structure	Probability	P-value	start	end	start	end	Lengths
PF12273.11 ; RCR ; Chitin synt	95.3	3.1e-07	219	250	1	32	139
PF05568.14 ; ASFV_J13L ; Afric	95.2	2.7e-07	220	255	31	66	189
6C14_A Protocadherin-15; PCDH1	94.1	2.8e-06	219	293	242	311	337
PF07204.14 ; Orthoreo_P10 ; Or	92.3	4.5e-06	219	272	42	95	98
PF20087.2 ; DUF6479 ; Family o	91.8	6.8e-06	220	265	20	65	121
PF20381.1 ; DUF6676 ; Family o	89.8	8.8e-06	218	250	127	159	160
PF01102.21 ; Glycophorin_A ; G	88.5	2e-05	219	272	59	112	113
PF15672.8 ; Mucin15 ; Cell-mem	88.2	1.2e-05	220	253	215	248	309
PF17410.5 ; Stevor ; Subtelome	87.5	8.9e-06	217	251	230	264	271
PF04478.15 ; Mid2 ; Mid2 like	87	1.9e-05	221	256	52	87	149
6GYB_U VirB10 protein; core co	86.8	0.0001	217	296	60	139	406
PF14991.9 ; MLANA ; Protein me	84.6	2.9e-05	222	248	27	53	112
PF15102.9 ; TMEM154 ; TMEM154	84.3	3.6e-05	220	249	56	85	141
PF12669.10 ; FeoB_associated ;	84.3	3.7e-05	223	249	3	29	43
PF20506.1 ; DUF6732 ; Family o	83.5	3.8e-05	223	264	31	71	71
7O3J_e TrwE protein; type IV s	81.8	0.00019	221	298	47	126	395
PF05454.14 ; DAG1 ; Dystroglyc	81.6	4.2e-05	220	247	152	179	292
Hits for Domain 3
			Query HMM		Template HMM		HMM
Family or Structure	Probability	P-value	start	end	start	end	Lengths
2F2F_C cytolethal distending t	96.8	7.7e-08	332	472	38	176	186
2FFU_A Polypeptide N-acetylgal	96.5	2.2e-07	341	461	383	496	501
5AJO_A POLYPEPTIDE N-ACETYLGAL	95.9	6.7e-07	341	461	453	566	571
1SR4_C cytolethal distending t	95.5	1.7e-06	320	472	6	156	166
6PXU_B Polypeptide N-acetylgal	93.2	4.3e-06	330	460	405	538	543
4U49_A Pectate lyase; Protein	93.1	3.1e-06	344	464	12	127	347
4A7K_A ALDOS-2-ULOSE DEHYDRATA	92.2	2.2e-05	323	464	740	900	900
1M2T_B mistletoe lectin I B ch	90.5	2.3e-05	325	472	2	144	263
2Y9F_A HEMOLYTIC LECTIN LSLA;	88	7.4e-05	328	460	7	146	150
4PC4_C 30K lipoprotein; 30-kDa	82.7	0.00018	336	462	96	244	245

### Sheet: Sheet 6-Sco4242 homologues
BLAST search results for homologues of the putative fiber in Streptomyces eCIS
Species name	Putative fiber accession	Scorea	E-Valuea	% Identitya
Streptomyces albus J1074	YP_007743954.1		0	1
Streptomyces flavogriseus ATCC 33331	ADW03211.1	305	1e-103	0.5176
Streptomyces cattleya	AEW99545.1	133	2e-26	0.2917
Streptomyces anulatus	WP_248844713.1	92	2e-20	0.3049
Streptomyces anulatus	WP_107104681.1	85.5	1e-17	0.3146
Streptomyces sp. CCM_MD2014	AIV35744.1	464	7e-165	0.5549
Streptomyces nodosus	AJE43806.1	99.4	6e-28	0.3643
Streptomyces vietnamensis	AJF69450.1	159	1e-38	0.3519
Streptomyces cyaneogriseus subsp. noncyanogenus	AJP05887.1	146	5e-33	0.3346
Streptomyces xiamenensis	AKG43529.1	375	5e-131	0.4977
Streptomyces sp. PBH53	AKN75252.1	137	6e-31	0.3396
Streptomyces ambofaciens	AKZ56505.1	445	8e-157	0.5366
Streptomyces sp. FR-008	ALM37484.1	854	0	0.9863
Streptomyces sp. 4F	ALV50727.1	348	4e-121	0.5769
Streptomyces sp. SAT1	ANH93690.1	369	2e-127	0.5764
Streptomyces parvulus	ANJ08192.1	63.5	4e-14	0.9
Streptomyces hygroscopicus subsp. Limoneus	ALO92085.1	122	2e-35	0.2988
Streptomyces rubellomurinus	KJS61950.1	108	1e-32	0.3647
Streptomyces leeuwenhoekii	CQR61117.1	145	6e-43	0.3519
Streptomyces pratensis ATCC 33331	ADW03211.1	327	8e-105	0.5176
Streptomyces lividans 1326	EOY49188.1	427	2e-150	0.7176
Streptomyces sp. PVA 94-07	ESQ06882.1	727	0	0.9455
Streptomyces niveus NCIMB 11891	EST32460.1	120	1e-34	0.3182
Streptomyces filamentosus	EWS94647.1	117	2e-32	0.3345
Streptomyces sp. PCS3-D2	EYU69478.1	115	1e-32	0.3483
Streptomyces sp. NTK 937	KDQ66893.1	119	4e-34	0.3487
Streptomyces wadayamensis	KDR63221.1	862	0	0.9932
Streptomyces griseorubens	KEG41082.1	347	1e-119	0.5737
Streptomyces sp. JS01	KFK91332.1	117	2e-33	0.3396
Streptomyces sp. 150FB	KIF75162.1	207	5e-68	0.566
Streptomyces sp. NRRL F-4428	KJK53186.1	108	3e-30	0.3247
Streptomyces europaeiscabiei	KND24779.1	129	5e-28	0.3244
Streptomyces sp. WM6349	KOU15933.1	115	4e-33	0.3165
Streptomyces sp. WM6373	KOU32996.1	112	1e-31	0.3233
Streptomyces sp. IGB124	KOU64710.1	112	1e-31	0.3233
Streptomyces sp. XY66	KOU73567.1	112	8e-32	0.3233
Streptomyces sp. XY511	KOU98110.1	111	2e-31	0.3195
Streptomyces sp. XY413	KOV15411.1	110	2e-31	0.3195
Streptomyces sp. Root1295	KQX32013.1	127	2e-27	0.3244
Streptomyces sp. Root55	KQZ21210.1	325	5e-111	0.4662
Streptomyces sp. Root63	KRA44080.1	85.9	7e-23	0.3133
Streptomyces yokosukanensis	KUN01270.1	133	2e-39	0.3509
Streptomyces corchorusii	KUN22858.1	89	4e-24	0.3071
Streptomyces longwoodensis	KUN41106.1	392	4e-136	0.4929
Streptomyces sp. DSM 15324	KUO09805.1	401	1e-119	0.6233
Streptomyces sp. WAC04657	KYG53540.1	174	1e-53	0.358
Streptomyces coelicolor	NP_628416.1	429	2e-151	0.7209
Streptomyces sp. FXJ1.172	OAB00622.1	147	5e-35	0.3462
Streptomyces sp. H-KF8	OBQ49214.1	434	2e-121	0.6042
Streptomyces sp. PTY087I2	OCC12900.1	111	4e-31	0.3111
Streptomyces subrutilus	OEJ35725.1	102	3e-28	0.3374
Streptomyces malaysiense	OIK25205.1	142	1e-33	0.3256
Streptomyces viridochromogenes	WP_003993294.1	294	5e-102	0.6761
Streptomyces griseoflavus	WP_004922974.1	387	3e-134	0.5681
Streptomyces bottropensis	WP_005480079.1	367	6e-127	0.6284
Streptomyces sp. W007	WP_007457210.1	134	1e-29	0.3321
Streptomyces sp. Tu6071	WP_007827263.1	375	7e-129	0.6357
Streptomyces sp. SPB78	WP_009065090.1	365	6e-129	0.6386
Streptomyces sp. e14	WP_009190912.1	366	2e-129	0.6679
Streptomyces himastatinicus	WP_009715651.1	280	3e-96	0.5749
Streptomyces sp. HGB0020	WP_016435624.1	62.8	1e-13	0.9286
Streptomyces sp. SS	WP_017242142.1	202	1e-49	0.3956
Streptomyces sp. FxanaC1	WP_018087551.1	179	7e-55	0.4354
Streptomyces vitaminophilus	WP_018383570.1	82	3e-21	0.3042
Streptomyces sp. CcalMP-8W	WP_018488489.1	84	3e-22	0.2933
Streptomyces sp. CcalMP-8W	WP_018492273.1	130	5e-29	0.3213
Streptomyces sp. ScaeMP-e10	WP_018509808.1	135	2e-29	0.3268
Streptomyces sp. ATexAB-D23	WP_018552069.1	90.5	2e-24	0.3697
Streptomyces sp. ATexAB-D23	WP_018553068.1	142	1e-32	0.3296
Streptomyces sp. PsTaAH-124	WP_018567997.1	359	1e-123	0.5879
Streptomyces sp. CNB091	WP_018959940.1	139	7e-32	0.3194
Streptomyces prunicolor	WP_019062852.1	446	6e-158	0.5605
Streptomyces sp. R1-NS-10	WP_019071374.1	431	2e-152	0.5595
Streptomyces sp. TOR3209	WP_019326693.1	509	1e-153	0.6988
Streptomyces purpureus	WP_019884193.1	404	1e-141	0.5483
Streptomyces sp. 303MFCol5.2	WP_020132877.1	374	6e-131	0.6554
Streptomyces griseus subsp. griseus NBRC 13350	YP_001823590.1	120	6e-33	0.3321
Streptomyces scabiei 87.22	YP_003488432.1	382	1e-132	0.5205
Streptomyces sp. SirexAA-E	YP_004802228.1	137	2e-39	0.3653
Streptomyces bingchenggensis BCW-1	YP_004967230.1	91.7	1e-24	0.3289
Streptomyces hygroscopicus subsp. jinggangensis 5008	YP_006243569.1	91.7	5e-25	0.3143
Streptomyces venezuelae ATCC 10712	YP_006881381.1	198	4e-40	0.3494
Streptomyces sp. PAMC26508	YP_007861983.1	337	2e-115	0.4648
Streptomyces fulvissimus DSM 40593	YP_007934068.1	98.6	1e-26	0.3018
Streptomyces collinus Tu 365	YP_008384835.1	136	5e-31	0.313
Streptomyces rapamycinicus NRRL 5491	YP_008787547.1	93.6	2e-25	0.3141
a Values obtained by BlastP with the putative fiber sequence of Streptomyces albus J1074 (YP_007743954.1) used as query. YP_007743954.1 is closely related to the Sco putative fiber (72% identical).

### Sheet: Sheet 7-Sco4242 HHpred
HHpred Graphical Output for Sco4242 search
Query: Sco4242 (putative eCIS fiber)
Hits for Domain 1
			Query HMM		Template HMM		HMM
Family or Structure	Probability	P-value	start	end	start	end	Lengths
PF05810.15 ; NinF ; NinF prote	93.1	7.3e-07	6	27	21	43	57
5A8I_A ARNA; TRANSCRIPTION, ZI	90.1	3.7e-06	5	28	4	27	214
PF11023.11 ; DUF2614 ; Zinc-ri	89.7	3.7e-06	5	28	69	94	111
PF08792.13 ; A2L_zn_ribbon ; A	89.3	5.5e-06	1	28	1	32	33
6TH6_Bj 50S ribosomal protein	87.7	8e-06	6	27	17	38	51
PF11781.11 ; zf-RRN7 ; Zinc-fi	87.5	7.5e-06	5	28	2	29	29
4V4N_Ag 50S ribosomal protein	87.1	9.2e-06	6	27	15	36	45
3HJW_B Ribosome biogenesis pro	86.3	1e-05	1	30	1	28	53
PF16919.8 ; PknG_rubred ; Prot	83.2	1.3e-05	6	31	98	131	142
PF18073.4 ; Rubredoxin_2 ; Rub	82.3	2.2e-05	5	31	2	28	28
PF18547.4 ; HalOD2 ; Halobacte	82.3	2.2e-05	5	31	4	43	50
PF08772.14 ; NOB1_Zn_bind ; Ni	82.1	1.8e-05	6	27	11	33	72
PF12172.11 ; DUF35_N ; Rubredo	80.6	1.8e-05	5	25	13	33	37
1DL6_A TRANSCRIPTION FACTOR II	80.4	2.1e-05	5	28	13	41	58
7EU0_L DNA-directed RNA polyme	79.9	1.6e-05	5	31	11	40	51
PF07754.14 ; HVO_2753_ZBP ; Sm	78.6	2.8e-05	6	30	1	29	46
2JRP_A Putative cytoplasmic pr	78.4	2.9e-05	6	27	5	28	81
PF09538.13 ; FYDLN_acid ; Prot	78	2e-05	1	28	7	37	110
1VD4_A Transcription initiatio	78	2.1e-05	6	28	17	50	62
PF10005.12 ; zinc-ribbon_6 ; z	77.9	1.7e-05	5	31	3	29	93
Hits for Domain 2
			Query HMM		Template HMM		HMM
Family or Structure	Probability	P-value	start	end	start	end	Lengths
4V4N_Ag 50S ribosomal protein	95.6	1.6e-07	219	244	11	36	45
6TH6_Bj 50S ribosomal protein	95.2	2.4e-07	219	244	13	38	51
5A8I_A ARNA; TRANSCRIPTION, ZI	94	5.9e-07	220	244	2	26	214
PF11023.11 ; DUF2614 ; Zinc-ri	93.5	6.9e-07	223	244	70	93	111
PF16919.8 ; PknG_rubred ; Prot	93.2	8.6e-07	217	245	92	128	142
PF05810.15 ; NinF ; NinF prote	93.1	8.1e-07	221	244	19	43	57
PF09889.12 ; DUF2116 ; Unchara	91.9	3.2e-06	221	305	4	58	58
PF07754.14 ; HVO_2753_ZBP ; Sm	89.1	4.1e-06	223	244	1	26	46
3HJW_B Ribosome biogenesis pro	88.9	4.1e-06	222	244	5	25	53
PF12172.11 ; DUF35_N ; Rubredo	87.3	4.9e-06	222	243	13	34	37
2APO_B Ribosome biogenesis pro	86.3	5.9e-06	221	244	7	28	60
PF08772.14 ; NOB1_Zn_bind ; Ni	86.2	8.1e-06	223	244	11	33	72
PF17032.8 ; zinc_ribbon_15 ; z	86	8.5e-06	221	241	83	103	103
7EU0_L DNA-directed RNA polyme	84.6	6.5e-06	223	244	12	36	51
2JRP_A Putative cytoplasmic pr	83.2	1.1e-05	221	246	32	63	81
PF18256.4 ; HscB_4_cys ; Co-ch	83	1.9e-05	221	242	1	25	27
PF09538.13 ; FYDLN_acid ; Prot	81.9	1e-05	222	244	11	36	110
2LCQ_A Putative toxin VapC6; P	81.5	1.4e-05	223	245	135	159	165
PF14952.9 ; zf-tcix ; Putative	81.1	2.2e-05	219	246	9	38	42
2CON_A nin one binding protein	80.9	1.4e-05	221	244	16	40	79
Hits for Domain 3
			Query HMM		Template HMM		HMM
Family or Structure	Probability	P-value	start	end	start	end	Lengths
PF07461.14 ; NADase_NGA ; Nico	99.7	1.8e-19	319	464	50	198	446
7JI1_A ADP-ribosyl cyclase / c	98.9	5.5e-12	327	460	23	159	159
1JHJ_A APC10; beta sandwich, j	98.8	1e-11	327	466	30	165	171
4PQQ_A Muskelin; jelly-roll, c	98.8	2.3e-12	327	465	10	148	156
6W98_A F5/8 type C domain-cont	98.8	3.4e-12	326	460	714	847	1413
PF06588.14 ; Muskelin_N ; Musk	98.7	6.4e-12	327	463	10	146	196
PF03256.19 ; ANAPC10 ; Anaphas	98.6	4.6e-11	325	465	28	164	184
1GQP_A DOC1/APC10; CELL CYCLE,	98.6	4.3e-11	325	464	59	196	221
4OYU_A Muskelin; Discoidin dom	98.6	1.2e-11	322	463	7	148	196
7VMT_A Alpha-1,3-mannosyl-glyc	98.6	3.5e-11	327	463	11	149	149
4UAP_A Glycosyl hydrolase, fam	98.3	5.2e-10	329	459	12	148	152
6W98_A F5/8 type C domain-cont	98.2	2.8e-10	326	460	949	1084	1413
PF07738.16 ; Sad1_UNC ; Sad1 /	98.2	2e-09	332	462	2	141	141
6MDV_A Endo-beta-N-acetylgluco	98.1	8e-10	322	466	639	794	802
6EN3_A Endo-beta-N-acetylgluco	98	2e-09	325	465	737	891	1191
7M1A_BBB Galactose-binding lik	97.8	2.1e-08	335	462	23	179	179
6WME_A SUN domain-containing p	97.8	9.7e-09	333	464	68	202	202
2V72_A EXO-ALPHA-SIALIDASE; GA	97.7	1.1e-07	317	460	8	143	143
7M1B_AAA Galactose-binding-lik	97.7	2.1e-08	335	464	225	382	382
2LS6_A Hyaluronoglucosaminidas	97.7	9.2e-08	314	464	20	164	164
